# Spatial tumor microenvironmental architecture of chemoradiotherapy-resistant residual esophageal squamous cell carcinoma

**DOI:** 10.64898/2026.06.01.729308

**Authors:** Sungwoo Bae, Jungyoon Ohn, Hongyoon Choi, Hye Seung Lee, Bhumsuk Keam, Chang Hyun Kang, Hak Jae Kim, Kwon Joong Na, Byoung Hyuck Kim

**Author notes:** **Correspondence and reprint requests:** Byoung Hyuck Kim, MD, PhD, Department of Radiation Oncology, Seoul National University College of Medicine, Seoul Metropolitan Government – Seoul National University Boramae Medical Center, Seoul, Republic of Korea (07061), Kwon Joong Na, MD, PhD, Portrai, Inc, Seoul, Republic of Korea (04798); Department of Thoracic and Cardiovascular Surgery, Seoul National University Hospital, Seoul National University College of Medicine, Seoul, Republic of Korea (03080).

## Abstract

**Purpose:** Residual ESCC after neoadjuvant CCRT reflects incomplete treatment response and carries a high risk of recurrence. We sought to define the spatial tumor microenvironmental features of CCRT-resistant residual ESCC — using tumor regression grade (TRG) 2–3 tumors as a model of poor pathologic response — with mechanistic refinement at single-cell resolution and outcome assessment in internal and external cohorts.

**Experimental Design:** We profiled post-CCRT ESCC tissue microarray (TMA) cores by Visium FFPE whole-transcriptome spatial transcriptomics and orthogonal Xenium single-cell-resolution in situ profiling on serial sections from the same TMA blocks. Spot-level cell-type composition was inferred by CellDART deconvolution against a published ESCC single-cell RNA sequencing (scRNAseq). Local malignant-cell-enriched regions were defined by CancerFinder. We additionally re-analyzed the scRNAseq dataset to characterize SPP1⁺ and CXCL5⁺ macrophage states and their ligand-receptor signaling using CellChat. Outcome associations were evaluated in the SNUH cohort and externally tested in the TCGA ESCC cohort.

**Results:** TRG 2–3 residual tumors exhibited effector immune-cell exclusion from malignant-cell-enriched regions, SPP1⁺/CXCL5⁺ macrophage accumulation, microvascular rarefaction, and proliferative-metabolic reprogramming. Single-cell re-analysis confirmed that CXCL5⁺ macrophages constitute a transcriptional subset of the broader SPP1⁺ macrophage population. CellChat showed that SPP1⁺ macrophages dominantly signal through SPP1–CD44 and SPP1–integrin axes to stromal and epithelial targets, and additionally engage immunosuppressive NECTIN2–TIGIT, CD86–CTLA4, and LGALS9–HAVCR2 programs with CD8 T cells, providing a mechanistic context for local immune exclusion. Visium LIANA and Xenium distance-gradient profiling localized SPP1-associated signaling preferentially to tumor cells and CAFs. Higher SPP1 expression and lower endothelial abundance were associated with shorter disease-free survival in the SNUH cohort. Higher SPP1 expression was also associated with shorter disease-free survival in the independent TCGA ESCC cohort.

**Conclusions:** CCRT-resistant residual ESCC is characterized by a spatially organized tumor microenvironmental niche centered on SPP1-associated macrophage programs and microvascular rarefaction. These spatially resolved findings identify candidate macrophage- and vasculature-targeted axes for overcoming treatment resistance.

**Translational Relevance:** Patients with esophageal squamous cell carcinoma (ESCC) who harbor residual disease after neoadjuvant chemoradiotherapy (CCRT) remain at high risk of recurrence, yet the spatial biology of this resistant residual state has been poorly defined. Here, we combine Visium whole-transcriptome and Xenium single-cell-resolution spatial transcriptomics with single-cell RNA-seq re-analysis and external TCGA context to define the tumor microenvironmental architecture of CCRT-resistant residual ESCC. The resistant niche is characterized by effector immune-cell exclusion from malignant-cell-enriched regions, accumulation of SPP1⁺/CXCL5⁺ macrophage programs that signal to tumor cells and cancer-associated fibroblasts through SPP1–CD44 and SPP1–integrin axes, microvascular rarefaction, and proliferative-metabolic reprogramming. These findings define a coordinated spatial tumor microenvironmental signature of CCRT-resistant residual ESCC and nominate macrophage–tumor/stromal interactions and vascular injury as biologic axes that may help guide future strategies to overcome treatment resistance.
