## Supplementary Table 1 for "Spatial tumor microenvironmental architecture of chemoradiotherapy-resistant residual esophageal squamous cell carcinoma"

### Sheet: Table 1
Main Table 1: Baseline clinical and pathologic characteristics of the post-CCRT ESCC cohort
Characteristic	All (N=56)	TRG 0-1 (n=35)	TRG 2-3 (n=21)	p-value [VERIFY]
N patients	56	35	21	[VERIFY]
Age, median (range)	62 (39-82)	63 (39-75)	61 (46-82)	[VERIFY]
Sex, M / F	50 / 6	29 / 6	21 / 0	[VERIFY]
ypStage I / II / III / IV	20 / 4 / 22 / 10	17 / 0 / 14 / 4	3 / 4 / 8 / 6	[VERIFY]
TRG 0 / 1 / 2 / 3	23 / 12 / 17 / 4	23 / 12 / 0 / 0	0 / 0 / 17 / 4	[VERIFY]
Cancer present (pathology), n (%)	25 (45%)	8 (23%)	17 (81%)	[VERIFY]
DFS events, n / total	33 / 56	16 / 35	17 / 21	[VERIFY]
LRFS events, n / total	31 / 56	15 / 35	16 / 21	[VERIFY]
DMFS events, n / total	32 / 56	16 / 35	16 / 21	[VERIFY]
OS events, n / total	29 / 56	14 / 35	15 / 21	[VERIFY]
DFS, median months	26.7	52.6	8.0	[VERIFY]
OS, median months	31.9	59.2	13.4	[VERIFY]
Notes: TRG, tumor regression grade; ypStage, post-neoadjuvant pathologic stage; DFS, disease-free survival; LRFS, locoregional recurrence-free survival; DMFS, distant metastasis-free survival; OS, overall survival. p-values and additional clinical variables (BMI, smoking history, tumor location, CCRT regimen, radiation dose, etc.) to be completed by the clinical team — marked [VERIFY].

### Sheet: Derivation notes
Variable	Source / Computation	AUTHOR_VERIFY?
N patients	master_sample_sheet.csv: row count	No
Age	master_sample_sheet.csv: age column (median, range)	No
Sex	master_sample_sheet.csv: sex column (M/F)	No
ypStage	master_sample_sheet.csv: ypStage (numeric 1-4)	No
TRG	master_sample_sheet.csv: TRG column (0-3)	No
Cancer present	master_sample_sheet.csv: Cancer_Path_binary (Y/N) — pathologist annotation	No
DFS	master_sample_sheet.csv: FFS / FFS_event	No
LRFS	master_sample_sheet.csv: LRFS / LRFS_event	No
DMFS	master_sample_sheet.csv: DMFS / DMFS_event	No
OS	master_sample_sheet.csv: OS + death.date → OS_event	No
p-values	NOT YET COMPUTED — author to add (chi-square / Fisher / Mann-Whitney as appropriate)	YES
BMI	NOT IN current master_sample_sheet — clinical team to add	YES
Smoking history	NOT IN current master_sample_sheet	YES
Tumor location	NOT IN current master_sample_sheet	YES
CCRT regimen / radiation dose	NOT IN current master_sample_sheet	YES
