## Supplementary Table 2 for "Spatial tumor microenvironmental architecture of chemoradiotherapy-resistant residual esophageal squamous cell carcinoma"

### Sheet: Top SPP1 LR pairs
Supplementary Table S2: Top 20 SPP1-containing ligand-receptor pairs
LR pair	Domain	Mean (0-1)	Mean (2-3)	Difference	p-value	q-value (BH)
SPP1^CD44	tumor	0.487856	0.910123	0.422267	0.000514209	0.0354231
SPP1^ITGA5_ITGB1	tumor	0.429857	0.832653	0.402796	0.000595734	0.0354231
SPP1^ITGAV_ITGB5	tumor	0.445608	0.83804	0.392432	0.00209586	0.0422388
SPP1^ITGAV_ITGB1	tumor	0.458432	0.829625	0.371193	0.00209586	0.0422388
SPP1^CCR8	tumor	0.446314	0.747484	0.30117	0.00549337	0.063146
SPP1^ITGAV_ITGB3	stroma	0.490498	0.77011	0.279612	0.0537045	0.207276
SPP1^ITGAV_ITGB6	tumor	0.624455	0.871514	0.247059	0.0296956	0.149815
SPP1^ITGAV_ITGB6	stroma	0.411731	0.650332	0.238601	0.18981	0.420586
SPP1^ITGAV_ITGB5	stroma	0.650817	0.85799	0.207172	0.0537609	0.207276
SPP1^PTGER4	tumor	0.434371	0.635528	0.201157	0.14268	0.357311
SPP1^ITGA9_ITGB1	tumor	0.366841	0.551736	0.184895	0.112922	0.314751
SPP1^S1PR1	tumor	0.351526	0.534778	0.183252	0.0768963	0.251728
SPP1^ITGA4_ITGB1	tumor	0.474324	0.629432	0.155108	0.109495	0.307345
SPP1^ITGA5_ITGB1	stroma	0.741246	0.873568	0.132322	0.254928	0.494913
SPP1^ITGA8_ITGB1	stroma	0.556494	0.688583	0.132089	0.19858	0.432719
SPP1^CD44	stroma	0.84123	0.964455	0.123225	0.175785	0.407527
SPP1^ITGAV_ITGB1	stroma	0.758271	0.867945	0.109674	0.18581	0.417455
SPP1^PTGER4	stroma	0.480135	0.586714	0.106579	0.0853202	0.266108
SPP1^ITGAV_ITGB3	tumor	0.364481	0.470272	0.105791	0.389127	0.623291
SPP1^ITGA8_ITGB1	tumor	0.419125	0.511038	0.0919133	0.688664	0.84036
