## Supplementary Table 3 for "Spatial tumor microenvironmental architecture of chemoradiotherapy-resistant residual esophageal squamous cell carcinoma"

### Sheet: Top ITGB1 LR pairs
Supplementary Table S3: Top 30 ITGB1-containing ligand-receptor pairs
LR pair	Domain	Mean (0-1)	Mean (2-3)	Difference	p-value	q-value (BH)
COL13A1^ITGA2_ITGB1	stroma	0.197646	0.645904	0.448258	0.00936326	0.078199
COL10A1^ITGA11_ITGB1	tumor	0.309053	0.711948	0.402895	0.0274725	0.141498
SPP1^ITGA5_ITGB1	tumor	0.429857	0.832653	0.402796	0.000595734	0.0354231
THBS1^ITGA3_ITGB1	tumor	0.435294	0.834454	0.39916	0.000415311	0.0354231
COL4A2^ITGA3_ITGB1	tumor	0.488397	0.885564	0.397167	0.000576465	0.0354231
LAMC1^ITGA3_ITGB1	tumor	0.50531	0.901287	0.395977	0.000489741	0.0354231
LAMC2^ITGA2_ITGB1	stroma	0.331596	0.726399	0.394802	0.00240754	0.0434612
COL13A1^ITGA1_ITGB1	stroma	0.261174	0.653564	0.39239	0.0233482	0.131948
COL27A1^ITGA1_ITGB1	tumor	0.536776	0.927029	0.390253	0.000604538	0.0354231
COL6A2^ITGA3_ITGB1	tumor	0.512644	0.89485	0.382205	0.000929984	0.0354231
FN1^ITGA3_ITGB1	tumor	0.525486	0.901752	0.376266	0.00126772	0.0383234
SEMA7A^ITGA1_ITGB1	tumor	0.392957	0.769121	0.376164	0.0221037	0.127801
SPP1^ITGAV_ITGB1	tumor	0.458432	0.829625	0.371193	0.00209586	0.0422388
COL4A1^ITGA10_ITGB1	tumor	0.340727	0.710527	0.3698	0.0273961	0.141498
COL6A1^ITGA3_ITGB1	tumor	0.516532	0.883641	0.367109	0.00126772	0.0383234
ANGPTL4^ITGA5_ITGB1	tumor	0.292456	0.659079	0.366623	0.0036141	0.0535646
CDH1^ITGA2_ITGB1	stroma	0.199134	0.565576	0.366441	0.0123735	0.0903351
COL1A2^ITGA3_ITGB1	tumor	0.52916	0.895111	0.365951	0.00147613	0.0401613
VEGFA^ITGB1	tumor	0.591803	0.957671	0.365869	0.00032774	0.0354231
LAMC2^ITGA6_ITGB1	stroma	0.398654	0.762079	0.363425	0.000948878	0.0354851
COL1A1^ITGA3_ITGB1	tumor	0.541786	0.905057	0.363272	0.00171572	0.0418921
PLAU^ITGB1	tumor	0.550457	0.912673	0.362216	0.0019547	0.0422388
LAMC2^ITGA3_ITGB1	stroma	0.379294	0.738109	0.358816	0.00222787	0.0430526
LGALS1^ITGB1	tumor	0.58102	0.939352	0.358332	0.000206109	0.0354231
COL4A2^ITGA10_ITGB1	tumor	0.34479	0.70256	0.35777	0.0464007	0.190658
COL11A1^ITGA1_ITGB1	tumor	0.536443	0.890774	0.354331	0.00551368	0.063146
LAMC2^ITGA6_ITGB1	tumor	0.60406	0.958363	0.354303	0.000320862	0.0354231
LAMA3^ITGA6_ITGB1	tumor	0.583737	0.937211	0.353474	0.00699771	0.0705139
ADAM9^ITGB1	tumor	0.551972	0.904297	0.352325	0.000918182	0.0354231
LAMA3^ITGA2_ITGB1	tumor	0.566476	0.916786	0.35031	0.00467649	0.0593759
